# Engineered dual-gastruloid model for foregut-pharyngeal mesoderm co-development

**DOI:** 10.64898/2026.09.25.753740

**Authors:** Giada Mura, Michiel Tawdarous, Patrícia Duarte, Florian Mueller, Alexandre Mayran, Ingo Burtscher, Heiko Lickert, Shahragim Tajbakhsh

**Affiliations:** Stem Cells & Development Unit, Institut Pasteur, CNRS UMR 3738; Photonic BioImaging (UTechS PBI), Quantitative RNA imaging, Institut Pasteur, 25 rue du Dr. Roux, Paris F-75015, France; Institut Cochin, Université Paris Cité, CNRS UMR8104, INSERM U1016, Paris, France; Institute of Diabetes and Regeneration Research, Helmholtz Center Munich, 85764 Neuherberg, Germany; German Center for Diabetes Research (DZD), Neuherberg, Germany; School of Medicine, Technical University of Munich (TUM), Munich, Germany

**Keywords:** Craniofacial, gastruloid, embryo model, Foxa2, Tbx1, Shh, Hedgehog signalling

## Abstract

During mammalian gastrulation, progenitors of craniofacial and cardiopharyngeal muscles arise from anterior mesoderm adjacent to foregut endoderm, and they are controlled by gene regulatory networks and signalling pathways distinct from those of trunk mesoderm. While *in vitro* models capture aspects of posterior and heart development, a spatially organised interface between foregut-like endoderm and cranial-mesoderm-like tissue has not been described. Here we introduce a dual-aggregate gastruloid model, formed by fusing two mouse embryonic stem cell aggregates patterned under distinct Nodal, FGF, and Wnt signalling. These structures reproducibly establish an anterior-posterior axis and position a Foxa2⁺/Sox17⁺/Cdh1⁺ foregut-like epithelium proximal to Pax1⁺/Pax9⁺ pharyngeal-like endoderm and Tbx1⁺ cranial-mesoderm-like cells, resembling the E8.5 pharyngeal region. Reciprocal chimeras and *Foxa2* loss-of-function indicate that Foxa2⁺ endoderm is required for *Tbx1* expression in adjacent anterior mesoderm. Pharmacological perturbation of Hedgehog disrupts *Foxa2* and *Tbx1* expression. The model provides a tractable platform for dissecting endoderm-mesoderm signalling and congenital craniofacial disease mechanisms.
