## Supplementary material for "Engineered dual-gastruloid model for foregut-pharyngeal mesoderm co-development": Table S1

### Sheet: Fig.1
experiment	day	marker	test_type	by	group_value	level_a	level_b	raw_p	reject	p_adj
Mesp1-GFP cells	day 4	Sox17	Condition	Region	Anterior	CHI	EPICHI	4.99101e-05	TRUE	0.00019964
Mesp1-GFP cells	day 4	Sox17	Condition	Region	Posterior	CHI	EPICHI	0.0145654	TRUE	0.0436963
Mesp1-GFP cells	day 4	Sox17	Region	Condition	CHI	Anterior	Posterior	0.184652	FALSE	0.369305
Mesp1-GFP cells	day 4	Sox17	Region	Condition	EPICHI	Anterior	Posterior	0.478198	FALSE	0.478198
Mesp1-GFP cells	day 4	Sox17	Condition	Region	Whole	CHI	EPICHI	1.2857e-06	TRUE	3.85709e-06
Mesp1-GFP cells	day 4	Sox17	Condition	Region	Whole	CHI	EPI	0.000201591	TRUE	0.000403181
Mesp1-GFP cells	day 4	Sox17	Condition	Region	Whole	EPICHI	EPI	0.0651933	FALSE	0.0651933
experiment	day	marker	test_type	by	group_value	level_a	level_b	raw_p	reject	p_adj
Mesp1-GFP cells	day 4	Tbxt	Condition	Region	Anterior	CHI	EPICHI	2.78018e-09	TRUE	8.34055e-09
Mesp1-GFP cells	day 4	Tbxt	Condition	Region	Posterior	CHI	EPICHI	0.00417499	TRUE	0.00834997
Mesp1-GFP cells	day 4	Tbxt	Region	Condition	CHI	Anterior	Posterior	5.75699e-10	TRUE	2.3028e-09
Mesp1-GFP cells	day 4	Tbxt	Region	Condition	EPICHI	Anterior	Posterior	0.00733014	TRUE	0.00834997
Mesp1-GFP cells	day 4	Tbxt	Condition	Region	Whole	CHI	EPICHI	1.91373e-15	TRUE	3.82747e-15
Mesp1-GFP cells	day 4	Tbxt	Condition	Region	Whole	CHI	EPI	0.652145	FALSE	0.652145
Mesp1-GFP cells	day 4	Tbxt	Condition	Region	Whole	EPICHI	EPI	2.5767e-16	TRUE	7.7301e-16
experiment	day	marker	test_type	by	group_value	level_a	level_b	raw_p	reject	p_adj
Mesp1-GFP cells	day 4	Mesp1-GFP	Condition	Region	Anterior	CHI	EPICHI	0.376429	FALSE	0.376429
Mesp1-GFP cells	day 4	Mesp1-GFP	Condition	Region	Posterior	CHI	EPICHI	0.000595586	TRUE	0.00178676
Mesp1-GFP cells	day 4	Mesp1-GFP	Region	Condition	CHI	Anterior	Posterior	7.80639e-06	TRUE	3.12256e-05
Mesp1-GFP cells	day 4	Mesp1-GFP	Region	Condition	EPICHI	Anterior	Posterior	0.000844824	TRUE	0.00178676
Mesp1-GFP cells	day 4	Mesp1-GFP	Condition	Region	Whole	CHI	EPICHI	0.0407368	FALSE	0.0814737
Mesp1-GFP cells	day 4	Mesp1-GFP	Condition	Region	Whole	CHI	EPI	0.0527592	FALSE	0.0814737
Mesp1-GFP cells	day 4	Mesp1-GFP	Condition	Region	Whole	EPICHI	EPI	0.000208778	TRUE	0.000626333

### Sheet: FigS1
Condition_1	Condition_2	n_1	n_2	mean_1	mean_2	t_statistic	p_value	significant_p<0.05
CHI day5	EPICHI day5	58	107	620.717	754.931	-8.91143	9.64538e-16	TRUE
CHI day6	EPICHI day6	56	60	594.291	768.667	-7.29001	5.51559e-11	TRUE

### Sheet: Fig.2+Fig.3
experiment	day	marker	by	group_value	tested	level_a	level_b	raw_p	reject	p_adj
Mesp1-GFP cells	day 5	Foxa2	Region	Anterior	Condition	CHI day5	EPICHI day5	4.53267e-14	TRUE	1.81307e-13
Mesp1-GFP cells	day 5	Foxa2	Region	Posterior	Condition	CHI day5	EPICHI day5	1.22466e-07	TRUE	3.67398e-07
Mesp1-GFP cells	day 5	Foxa2	Condition	CHI day5	Region	Anterior	Posterior	1.94969e-05	TRUE	3.89937e-05
Mesp1-GFP cells	day 5	Foxa2	Condition	EPICHI day5	Region	Anterior	Posterior	0.0291326	TRUE	0.0291326
experiment	day	marker	by	group_value	tested	level_a	level_b	raw_p	reject	p_adj
Foxa2-Venus x 129svev	day 5	Foxa2-Venus	Region	Anterior	Condition	EPICHI WT	EPICHI FVF	5.82052e-12	TRUE	7.56667e-11
Foxa2-Venus x 129svev	day 5	Foxa2-Venus	Region	Anterior	Condition	EPICHI WT	EPI WT x CHI FVF	0.497664	FALSE	0.95143
Foxa2-Venus x 129svev	day 5	Foxa2-Venus	Region	Anterior	Condition	EPICHI WT	EPI FVF x CHI WT	5.67103e-16	TRUE	9.07365e-15
Foxa2-Venus x 129svev	day 5	Foxa2-Venus	Region	Anterior	Condition	EPICHI FVF	EPI WT x CHI FVF	5.7685e-11	TRUE	6.9222e-10
Foxa2-Venus x 129svev	day 5	Foxa2-Venus	Region	Anterior	Condition	EPICHI FVF	EPI FVF x CHI WT	0.475715	FALSE	0.95143
Foxa2-Venus x 129svev	day 5	Foxa2-Venus	Region	Anterior	Condition	EPI WT x CHI FVF	EPI FVF x CHI WT	7.43493e-15	TRUE	1.11524e-13
Foxa2-Venus x 129svev	day 5	Foxa2-Venus	Region	Posterior	Condition	EPICHI WT	EPICHI FVF	1.02274e-05	TRUE	9.20466e-05
Foxa2-Venus x 129svev	day 5	Foxa2-Venus	Region	Posterior	Condition	EPICHI WT	EPI WT x CHI FVF	0.0402669	FALSE	0.201334
Foxa2-Venus x 129svev	day 5	Foxa2-Venus	Region	Posterior	Condition	EPICHI WT	EPI FVF x CHI WT	2.09397e-12	TRUE	2.93155e-11
Foxa2-Venus x 129svev	day 5	Foxa2-Venus	Region	Posterior	Condition	EPICHI FVF	EPI WT x CHI FVF	0.00223811	TRUE	0.0156668
Foxa2-Venus x 129svev	day 5	Foxa2-Venus	Region	Posterior	Condition	EPICHI FVF	EPI FVF x CHI WT	0.00894961	FALSE	0.0536977
Foxa2-Venus x 129svev	day 5	Foxa2-Venus	Region	Posterior	Condition	EPI WT x CHI FVF	EPI FVF x CHI WT	3.13827e-09	TRUE	3.4521e-08
Foxa2-Venus x 129svev	day 5	Foxa2-Venus	Condition	EPICHI WT	Region	Anterior	Posterior	0.241886	FALSE	0.725657
Foxa2-Venus x 129svev	day 5	Foxa2-Venus	Condition	EPICHI FVF	Region	Anterior	Posterior	7.72178e-05	TRUE	0.000617743
Foxa2-Venus x 129svev	day 5	Foxa2-Venus	Condition	EPI WT x CHI FVF	Region	Anterior	Posterior	0.123587	FALSE	0.494348
Foxa2-Venus x 129svev	day 5	Foxa2-Venus	Condition	EPI FVF x CHI WT	Region	Anterior	Posterior	5.82086e-07	TRUE	5.82086e-06
experiment	day	marker	by	group_value	tested	level_a	level_b	raw_p	reject	p_adj
Foxa2-Venus x 129svev	day 5	Foxa2	Region	Anterior	Condition	EPICHI WT	EPICHI FVF	0.0421097	FALSE	0.396819
Foxa2-Venus x 129svev	day 5	Foxa2	Region	Anterior	Condition	EPICHI WT	EPI WT x CHI FVF	0.0590571	FALSE	0.472457
Foxa2-Venus x 129svev	day 5	Foxa2	Region	Anterior	Condition	EPICHI WT	EPI FVF x CHI WT	0.95018	FALSE	1
Foxa2-Venus x 129svev	day 5	Foxa2	Region	Anterior	Condition	EPICHI FVF	EPI WT x CHI FVF	0.575455	FALSE	1
Foxa2-Venus x 129svev	day 5	Foxa2	Region	Anterior	Condition	EPICHI FVF	EPI FVF x CHI WT	0.0396819	FALSE	0.396819
Foxa2-Venus x 129svev	day 5	Foxa2	Region	Anterior	Condition	EPI WT x CHI FVF	EPI FVF x CHI WT	0.0656904	FALSE	0.472457
Foxa2-Venus x 129svev	day 5	Foxa2	Region	Posterior	Condition	EPICHI WT	EPICHI FVF	0.0121309	FALSE	0.13344
Foxa2-Venus x 129svev	day 5	Foxa2	Region	Posterior	Condition	EPICHI WT	EPI WT x CHI FVF	0.914684	FALSE	1
Foxa2-Venus x 129svev	day 5	Foxa2	Region	Posterior	Condition	EPICHI WT	EPI FVF x CHI WT	0.130824	FALSE	0.681071
Foxa2-Venus x 129svev	day 5	Foxa2	Region	Posterior	Condition	EPICHI FVF	EPI WT x CHI FVF	0.0109924	FALSE	0.131909
Foxa2-Venus x 129svev	day 5	Foxa2	Region	Posterior	Condition	EPICHI FVF	EPI FVF x CHI WT	0.187673	FALSE	0.750694
Foxa2-Venus x 129svev	day 5	Foxa2	Region	Posterior	Condition	EPI WT x CHI FVF	EPI FVF x CHI WT	0.113512	FALSE	0.681071
Foxa2-Venus x 129svev	day 5	Foxa2	Condition	EPICHI WT	Region	Anterior	Posterior	7.28069e-07	TRUE	9.46489e-06
Foxa2-Venus x 129svev	day 5	Foxa2	Condition	EPICHI FVF	Region	Anterior	Posterior	8.78623e-10	TRUE	1.4058e-08
Foxa2-Venus x 129svev	day 5	Foxa2	Condition	EPI WT x CHI FVF	Region	Anterior	Posterior	1.62839e-09	TRUE	2.44259e-08
Foxa2-Venus x 129svev	day 5	Foxa2	Condition	EPI FVF x CHI WT	Region	Anterior	Posterior	1.65585e-07	TRUE	2.31819e-06
experiment	day	marker	by	group_value	tested	level_a	level_b	raw_p	reject	p_adj
Mesp1-GFP x 129svev	day 5	Mesp1-GFP	Region	Anterior	Condition	EPICHI WT	EPICHI Mesp1-GFP	8.67568e-16	TRUE	1.30135e-14
Mesp1-GFP x 129svev	day 5	Mesp1-GFP	Region	Anterior	Condition	EPICHI WT	EPI WT x CHI Mesp1-GFP	0.0485526	FALSE	0.145658
Mesp1-GFP x 129svev	day 5	Mesp1-GFP	Region	Anterior	Condition	EPICHI WT	EPI Mesp1-GFP x CHI WT	2.48455e-08	TRUE	2.73301e-07
Mesp1-GFP x 129svev	day 5	Mesp1-GFP	Region	Anterior	Condition	EPICHI Mesp1-GFP	EPI WT x CHI Mesp1-GFP	1.67296e-11	TRUE	2.34215e-10
Mesp1-GFP x 129svev	day 5	Mesp1-GFP	Region	Anterior	Condition	EPICHI Mesp1-GFP	EPI Mesp1-GFP x CHI WT	8.77146e-05	TRUE	0.000789431
Mesp1-GFP x 129svev	day 5	Mesp1-GFP	Region	Anterior	Condition	EPI WT x CHI Mesp1-GFP	EPI Mesp1-GFP x CHI WT	0.000133021	TRUE	0.000931149
Mesp1-GFP x 129svev	day 5	Mesp1-GFP	Region	Middle	Condition	EPICHI WT	EPICHI Mesp1-GFP	3.48188e-16	TRUE	5.571e-15
Mesp1-GFP x 129svev	day 5	Mesp1-GFP	Region	Middle	Condition	EPICHI WT	EPI WT x CHI Mesp1-GFP	3.86695e-09	TRUE	4.64034e-08
Mesp1-GFP x 129svev	day 5	Mesp1-GFP	Region	Middle	Condition	EPICHI WT	EPI Mesp1-GFP x CHI WT	4.67464e-10	TRUE	6.07703e-09
Mesp1-GFP x 129svev	day 5	Mesp1-GFP	Region	Middle	Condition	EPICHI Mesp1-GFP	EPI WT x CHI Mesp1-GFP	0.000449276	TRUE	0.00269566
Mesp1-GFP x 129svev	day 5	Mesp1-GFP	Region	Middle	Condition	EPICHI Mesp1-GFP	EPI Mesp1-GFP x CHI WT	0.000907165	TRUE	0.00453582
Mesp1-GFP x 129svev	day 5	Mesp1-GFP	Region	Middle	Condition	EPI WT x CHI Mesp1-GFP	EPI Mesp1-GFP x CHI WT	0.751093	FALSE	0.751093
Mesp1-GFP x 129svev	day 5	Mesp1-GFP	Condition	EPICHI WT	Region	Anterior	Middle	0.128867	FALSE	0.257735
Mesp1-GFP x 129svev	day 5	Mesp1-GFP	Condition	EPICHI Mesp1-GFP	Region	Anterior	Middle	0.00167458	TRUE	0.00669834
Mesp1-GFP x 129svev	day 5	Mesp1-GFP	Condition	EPI WT x CHI Mesp1-GFP	Region	Anterior	Middle	4.098e-07	TRUE	4.098e-06
Mesp1-GFP x 129svev	day 5	Mesp1-GFP	Condition	EPI Mesp1-GFP x CHI WT	Region	Anterior	Middle	9.19485e-05	TRUE	0.000789431

### Sheet: FigS2
experiment	day	marker	by	group_value	tested	level_a	level_b	raw_p	reject	p_adj
Sox17,Tbxt,Sox2	day 5	Sox2	Region	Anterior	Condition	CHI day5	EPICHI day5	1.69029e-06	TRUE	3.38058e-06
Sox17,Tbxt,Sox2	day 5	Sox2	Region	Posterior	Condition	CHI day5	EPICHI day5	5.34609e-06	TRUE	5.34609e-06
Sox17,Tbxt,Sox2	day 5	Sox2	Condition	CHI day5	Region	Anterior	Posterior	3.2619e-26	TRUE	1.30476e-25
Sox17,Tbxt,Sox2	day 5	Sox2	Condition	EPICHI day5	Region	Anterior	Posterior	9.47165e-21	TRUE	2.84149e-20
experiment	day	marker	by	group_value	tested	level_a	level_b	raw_p	reject	p_adj
Sox17,Tbxt,Sox2	day 6	Sox2	Region	Anterior	Condition	CHI day6	EPICHI day6	4.54684e-05	TRUE	0.000117388
Sox17,Tbxt,Sox2	day 6	Sox2	Region	Posterior	Condition	CHI day6	EPICHI day6	0.667627	FALSE	0.667627
Sox17,Tbxt,Sox2	day 6	Sox2	Condition	CHI day6	Region	Anterior	Posterior	3.91293e-05	TRUE	0.000117388
Sox17,Tbxt,Sox2	day 6	Sox2	Condition	EPICHI day6	Region	Anterior	Posterior	4.59058e-16	TRUE	1.83623e-15
experiment	day	marker	test_type	by	group_value	level_a	level_b	raw_p	reject	p_adj
multiple	day 5	Tbxt	Condition	Region	Anterior	EPICHI	CHI	7.37567e-06	TRUE	7.37567e-06
multiple	day 5	Tbxt	Condition	Region	Posterior	EPICHI	CHI	3.40476e-06	TRUE	6.80952e-06
multiple	day 5	Tbxt	Region	Condition	EPICHI	Anterior	Posterior	1.69117e-21	TRUE	5.0735e-21
multiple	day 5	Tbxt	Region	Condition	CHI	Anterior	Posterior	2.50088e-23	TRUE	1.00035e-22
experiment	day	marker	by	group_value	tested	level_a	level_b	raw_p	reject	p_adj
Sox17,Tbxt,Sox2	day 6	Tbxt	Region	Anterior	Condition	CHI day6	EPICHI day6	3.40605e-07	TRUE	1.36242e-06
Sox17,Tbxt,Sox2	day 6	Tbxt	Region	Posterior	Condition	CHI day6	EPICHI day6	0.0281409	TRUE	0.0281409
Sox17,Tbxt,Sox2	day 6	Tbxt	Condition	CHI day6	Region	Anterior	Posterior	0.000791636	TRUE	0.00158327
Sox17,Tbxt,Sox2	day 6	Tbxt	Condition	EPICHI day6	Region	Anterior	Posterior	3.07491e-06	TRUE	9.22472e-06
experiment	day	marker	by	group_value	tested	level_a	level_b	raw_p	reject	p_adj
Sox17,Tbxt,Sox2	day 5	Sox17	Region	Anterior	Condition	CHI day5	EPICHI day5	1.99884e-13	TRUE	7.99534e-13
Sox17,Tbxt,Sox2	day 5	Sox17	Region	Posterior	Condition	CHI day5	EPICHI day5	5.97836e-08	TRUE	1.19567e-07
Sox17,Tbxt,Sox2	day 5	Sox17	Condition	CHI day5	Region	Anterior	Posterior	6.40432e-09	TRUE	1.9213e-08
Sox17,Tbxt,Sox2	day 5	Sox17	Condition	EPICHI day5	Region	Anterior	Posterior	0.94632	FALSE	0.94632
experiment	day	marker	by	group_value	tested	level_a	level_b	raw_p	reject	p_adj
Sox17,Tbxt,Sox2	day 6	Sox17	Region	Anterior	Condition	CHI day6	EPICHI day6	1.35915e-09	TRUE	5.4366e-09
Sox17,Tbxt,Sox2	day 6	Sox17	Region	Posterior	Condition	CHI day6	EPICHI day6	7.17314e-07	TRUE	2.15194e-06
Sox17,Tbxt,Sox2	day 6	Sox17	Condition	CHI day6	Region	Anterior	Posterior	0.326581	FALSE	0.326581
Sox17,Tbxt,Sox2	day 6	Sox17	Condition	EPICHI day6	Region	Anterior	Posterior	0.0727632	FALSE	0.145526

### Sheet: Fig.4+FigS4
experiment	day	marker	by	group_value	tested	level_a	level_b	raw_p	reject	p_adj
Pax9, Foxa2, Pax1	day 5	Pax9	Region	Anterior	Condition	CHI day5	EPICHI day5	1.21398e-05	TRUE	4.85593e-05
Pax9, Foxa2, Pax1	day 5	Pax9	Region	Posterior	Condition	CHI day5	EPICHI day5	0.94422	FALSE	1
Pax9, Foxa2, Pax1	day 5	Pax9	Condition	CHI day5	Region	Anterior	Posterior	0.860607	FALSE	1
Pax9, Foxa2, Pax1	day 5	Pax9	Condition	EPICHI day5	Region	Anterior	Posterior	1.40143e-05	TRUE	4.85593e-05
experiment	day	marker	by	group_value	tested	level_a	level_b	raw_p	reject	p_adj
Pax9,Foxa2,Pax1	day 6	Pax9	Region	Anterior	Condition	CHI day6	EPICHI day6	8.17376e-06	TRUE	2.45213e-05
Pax9,Foxa2,Pax1	day 6	Pax9	Region	Posterior	Condition	CHI day6	EPICHI day6	0.00220961	TRUE	0.00441921
Pax9,Foxa2,Pax1	day 6	Pax9	Condition	CHI day6	Region	Anterior	Posterior	0.00627426	TRUE	0.00627426
Pax9,Foxa2,Pax1	day 6	Pax9	Condition	EPICHI day6	Region	Anterior	Posterior	7.07793e-09	TRUE	2.83117e-08
experiment	day	marker	by	group_value	tested	level_a	level_b	raw_p	reject	p_adj
Pax9,Foxa2,Pax1	day 5	Foxa2	Region	Anterior	Condition	CHI day5	EPICHI day5	3.50978e-06	TRUE	1.40391e-05
Pax9,Foxa2,Pax1	day 5	Foxa2	Region	Posterior	Condition	CHI day5	EPICHI day5	0.0269503	FALSE	0.0539007
Pax9,Foxa2,Pax1	day 5	Foxa2	Condition	CHI day5	Region	Anterior	Posterior	0.0273658	FALSE	0.0539007
Pax9,Foxa2,Pax1	day 5	Foxa2	Condition	EPICHI day5	Region	Anterior	Posterior	0.00611755	TRUE	0.0183527
experiment	day	marker	by	group_value	tested	level_a	level_b	raw_p	reject	p_adj
Pax9,Foxa2,Pax1	day 6	Foxa2	Region	Anterior	Condition	CHI day6	EPICHI day6	0.00097114	TRUE	0.00388456
Pax9,Foxa2,Pax1	day 6	Foxa2	Region	Posterior	Condition	CHI day6	EPICHI day6	0.00782331	TRUE	0.0156466
Pax9,Foxa2,Pax1	day 6	Foxa2	Condition	CHI day6	Region	Anterior	Posterior	0.0242625	TRUE	0.0242625
Pax9,Foxa2,Pax1	day 6	Foxa2	Condition	EPICHI day6	Region	Anterior	Posterior	0.00115834	TRUE	0.00388456
experiment	day	marker	by	group_value	tested	level_a	level_b	raw_p	reject	p_adj
Pax9,Foxa2,Pax1	day 5	Pax1	Region	Anterior	Condition	CHI day5	EPICHI day5	0.17666	FALSE	0.17666
Pax9,Foxa2,Pax1	day 5	Pax1	Region	Posterior	Condition	CHI day5	EPICHI day5	0.0111553	TRUE	0.0223106
Pax9,Foxa2,Pax1	day 5	Pax1	Condition	CHI day5	Region	Anterior	Posterior	1.36324e-09	TRUE	5.45296e-09
Pax9,Foxa2,Pax1	day 5	Pax1	Condition	EPICHI day5	Region	Anterior	Posterior	0.00023178	TRUE	0.000695341
experiment	day	marker	by	group_value	tested	level_a	level_b	raw_p	reject	p_adj
Pax9,Foxa2,Pax1	day 6	Pax1	Region	Anterior	Condition	CHI day6	EPICHI day6	1.10008e-12	TRUE	3.30024e-12
Pax9,Foxa2,Pax1	day 6	Pax1	Region	Posterior	Condition	CHI day6	EPICHI day6	5.07455e-08	TRUE	1.01491e-07
Pax9,Foxa2,Pax1	day 6	Pax1	Condition	CHI day6	Region	Anterior	Posterior	4.06706e-06	TRUE	4.06706e-06
Pax9,Foxa2,Pax1	day 6	Pax1	Condition	EPICHI day6	Region	Anterior	Posterior	2.95934e-15	TRUE	1.18374e-14
experiment	day	marker	by	group_value	tested	level_a	level_b	raw_p	reject	p_adj
Tbx1,Tcf21,Isl1	day 5	Isl1	Region	Anterior	Condition	CHI day5	EPICHI day5	0.00454526	TRUE	0.0136358
Tbx1,Tcf21,Isl1	day 5	Isl1	Region	Posterior	Condition	CHI day5	EPICHI day5	0.478185	FALSE	0.95637
Tbx1,Tcf21,Isl1	day 5	Isl1	Condition	CHI day5	Region	Anterior	Posterior	0.515445	FALSE	0.95637
Tbx1,Tcf21,Isl1	day 5	Isl1	Condition	EPICHI day5	Region	Anterior	Posterior	0.00219082	TRUE	0.00876327
experiment	day	marker	by	group_value	tested	level_a	level_b	raw_p	reject	p_adj
Tbx1,Tcf21,Isl1	day 6	Isl1	Region	Anterior	Condition	CHI day6	EPICHI day6	0.0431342	FALSE	0.129403
Tbx1,Tcf21,Isl1	day 6	Isl1	Region	Posterior	Condition	CHI day6	EPICHI day6	0.116515	FALSE	0.23303
Tbx1,Tcf21,Isl1	day 6	Isl1	Condition	CHI day6	Region	Anterior	Posterior	0.239279	FALSE	0.239279
Tbx1,Tcf21,Isl1	day 6	Isl1	Condition	EPICHI day6	Region	Anterior	Posterior	0.01185	TRUE	0.0474002
experiment	day	marker	by	group_value	tested	level_a	level_b	raw_p	reject	p_adj
Tbx1,Tcf21,Isl1	day 5	Tbx1	Region	Anterior	Condition	CHI day5	EPICHI day5	1.55219e-05	TRUE	4.65656e-05
Tbx1,Tcf21,Isl1	day 5	Tbx1	Region	Posterior	Condition	CHI day5	EPICHI day5	0.280072	FALSE	0.560145
Tbx1,Tcf21,Isl1	day 5	Tbx1	Condition	CHI day5	Region	Anterior	Posterior	0.359386	FALSE	0.560145
Tbx1,Tcf21,Isl1	day 5	Tbx1	Condition	EPICHI day5	Region	Anterior	Posterior	3.14741e-06	TRUE	1.25896e-05
experiment	day	marker	by	group_value	tested	level_a	level_b	raw_p	reject	p_adj
Tbx1,Tcf21,Isl1	day 6	Tbx1	Region	Anterior	Condition	CHI day6	EPICHI day6	0.000498331	TRUE	0.00199332
Tbx1,Tcf21,Isl1	day 6	Tbx1	Region	Posterior	Condition	CHI day6	EPICHI day6	0.0648237	FALSE	0.129647
Tbx1,Tcf21,Isl1	day 6	Tbx1	Condition	CHI day6	Region	Anterior	Posterior	0.0953427	FALSE	0.129647
Tbx1,Tcf21,Isl1	day 6	Tbx1	Condition	EPICHI day6	Region	Anterior	Posterior	0.000576865	TRUE	0.00199332
experiment	day	marker	by	group_value	tested	level_a	level_b	raw_p	reject	p_adj
Tbx1,Tcf21,Isl1	day 5	Tcf21	Region	Anterior	Condition	CHI day5	EPICHI day5	0.000239651	TRUE	0.000718954
Tbx1,Tcf21,Isl1	day 5	Tcf21	Region	Posterior	Condition	CHI day5	EPICHI day5	0.719674	FALSE	1
Tbx1,Tcf21,Isl1	day 5	Tcf21	Condition	CHI day5	Region	Anterior	Posterior	0.655317	FALSE	1
Tbx1,Tcf21,Isl1	day 5	Tcf21	Condition	EPICHI day5	Region	Anterior	Posterior	9.94845e-05	TRUE	0.000397938
experiment	day	marker	by	group_value	tested	level_a	level_b	raw_p	reject	p_adj
Tbx1,Tcf21,Isl1	day 6	Tcf21	Region	Anterior	Condition	CHI day6	EPICHI day6	0.00423573	TRUE	0.0129338
Tbx1,Tcf21,Isl1	day 6	Tcf21	Region	Posterior	Condition	CHI day6	EPICHI day6	0.354924	FALSE	0.354924
Tbx1,Tcf21,Isl1	day 6	Tcf21	Condition	CHI day6	Region	Anterior	Posterior	0.119738	FALSE	0.239476
Tbx1,Tcf21,Isl1	day 6	Tcf21	Condition	EPICHI day6	Region	Anterior	Posterior	0.00323345	TRUE	0.0129338

### Sheet: Fig.5
experiment	day	marker	by	group_value	tested	level_a	level_b	raw_p	reject	p_adj
Foxa2 KO	day 5	Foxa2	Region	Whole	Condition	EPICHI WT	EPICHI Foxa2KO	7.5659e-05	TRUE	0.000271285
Foxa2 KO	day 5	Foxa2	Region	Whole	Condition	EPICHI WT	EPI Foxa2KO x CHI WT	6.78213e-05	TRUE	0.000271285
Foxa2 KO	day 5	Foxa2	Region	Whole	Condition	EPICHI WT	EPI WT x CHI Foxa2KO	0.00150151	TRUE	0.00300302
Foxa2 KO	day 5	Foxa2	Region	Whole	Condition	EPICHI Foxa2KO	EPI Foxa2KO x CHI WT	0.970682	FALSE	0.970682
Foxa2 KO	day 5	Foxa2	Region	Whole	Condition	EPICHI Foxa2KO	EPI WT x CHI Foxa2KO	7.54559e-10	TRUE	3.94355e-09
Foxa2 KO	day 5	Foxa2	Region	Whole	Condition	EPI Foxa2KO x CHI WT	EPI WT x CHI Foxa2KO	6.57258e-10	TRUE	3.94355e-09
experiment	day	marker	by	group_value	tested	level_a	level_b	raw_p	reject	p_adj
Foxa2 KO	day 5	Tbx1	Region	Whole	Condition	EPICHI WT	EPICHI Foxa2KO	3.61722e-05	TRUE	0.000108517
Foxa2 KO	day 5	Tbx1	Region	Whole	Condition	EPICHI WT	EPI Foxa2KO x CHI WT	2.26244e-05	TRUE	9.04975e-05
Foxa2 KO	day 5	Tbx1	Region	Whole	Condition	EPICHI WT	EPI WT x CHI Foxa2KO	0.025319	FALSE	0.0506379
Foxa2 KO	day 5	Tbx1	Region	Whole	Condition	EPICHI Foxa2KO	EPI Foxa2KO x CHI WT	0.890855	FALSE	0.890855
Foxa2 KO	day 5	Tbx1	Region	Whole	Condition	EPICHI Foxa2KO	EPI WT x CHI Foxa2KO	1.47784e-08	TRUE	7.3892e-08
Foxa2 KO	day 5	Tbx1	Region	Whole	Condition	EPI Foxa2KO x CHI WT	EPI WT x CHI Foxa2KO	8.76748e-09	TRUE	5.26049e-08

### Sheet: Fig.6
experiment	day	marker	by	group_value	tested	level_a	level_b	raw_p	reject	p_adj
Shh_inh	day 5	Tbx1	Region	Whole	Condition	VISMODEGIB day5	SONIDEGIB day5	0.0569611	FALSE	0.0569611
Shh_inh	day 5	Tbx1	Region	Whole	Condition	VISMODEGIB day5	DMSO day5	1.39862e-05	TRUE	2.79723e-05
Shh_inh	day 5	Tbx1	Region	Whole	Condition	SONIDEGIB day5	DMSO day5	7.36668e-08	TRUE	2.21e-07
experiment	day	marker	by	group_value	tested	level_a	level_b	raw_p	reject	p_adj
Shh_inh	day 5	Foxa2	Region	Whole	Condition	VISMODEGIB day5	SONIDEGIB day5	0.240607	FALSE	0.240607
Shh_inh	day 5	Foxa2	Region	Whole	Condition	VISMODEGIB day5	DMSO day5	2.10394e-08	TRUE	4.20788e-08
Shh_inh	day 5	Foxa2	Region	Whole	Condition	SONIDEGIB day5	DMSO day5	1.81194e-09	TRUE	5.43581e-09
