## Supplementary material for "Engineered dual-gastruloid model for foregut-pharyngeal mesoderm co-development": Table S2

### Sheet: Fig.1
Mesp1-GFP cell line
Region	Marker	Condition_Day	Threshold (%Area)	Total_Samples	Samples_Above_Threshold	Percentage_Above_Threshold
Anterior	Mesp1-GFP	CHI day4	5	17	17	100
Posterior	Mesp1-GFP	CHI day4	5	17	6	35.29
Anterior	Mesp1-GFP	EPICHI day4	5	14	10	71.43
Posterior	Mesp1-GFP	EPICHI day4	5	14	10	71.43
Whole	Mesp1-GFP	CHI day4	5	17	17	100
Whole	Mesp1-GFP	EPI day4	5	19	17	89.47
Whole	Mesp1-GFP	EPICHI day4	5	14	13	92.86
Anterior	Sox17	CHI day4	5	17	4	23.53
Posterior	Sox17	CHI day4	5	17	13	76.47
Anterior	Sox17	EPICHI day4	5	14	14	100
Posterior	Sox17	EPICHI day4	5	14	12	85.71
Whole	Sox17	CHI day4	5	17	15	88.24
Whole	Sox17	EPI day4	5	19	16	84.21
Whole	Sox17	EPICHI day4	5	14	14	100
Anterior	Tbxt	CHI day4	5	17	12	70.59
Posterior	Tbxt	CHI day4	5	17	17	100
Anterior	Tbxt	EPICHI day4	5	14	14	100
Posterior	Tbxt	EPICHI day4	5	14	14	100
Whole	Tbxt	CHI day4	5	17	17	100
Whole	Tbxt	EPI day4	5	19	19	100
Whole	Tbxt	EPICHI day4	5	14	14	100

### Sheet: Fig.2+Fi.3
Mesp1-GFP cell line
Region	Marker	Condition_Day	Threshold (%Area)	Total_Samples	Samples_Above_Threshold	Percentage_Above_Threshold
Anterior	Foxa2	CHI day5	5	20	0	0
Anterior	Foxa2	EPICHI day5	5	18	18	100
Anterior	Mesp1-GFP	CHI day5	5	20	20	100
Anterior	Mesp1-GFP	EPICHI day5	5	18	18	100
Anterior	Tbxt	CHI day5	2	20	0	0
Anterior	Tbxt	EPICHI day5	2	18	13	72.22
Posterior	Foxa2	CHI day5	5	20	13	65
Posterior	Foxa2	EPICHI day5	5	18	18	100
Posterior	Mesp1-GFP	CHI day5	5	20	15	75
Posterior	Mesp1-GFP	EPICHI day5	5	18	18	100
Posterior	Tbxt	CHI day5	2	20	20	100
Posterior	Tbxt	EPICHI day5	2	18	18	100
Foxa2-Venus (FVF) cell line x 129svev (WT) line
Region	Marker	Condition	Threshold (%Area)	Total_Samples	Samples_Above_Threshold	Percentage_Above_Threshold
Anterior	Foxa2	EPI FVF x CHI WT	5	13	13	100
Anterior	Foxa2	EPI WT x CHI FVF	5	15	15	100
Anterior	Foxa2	EPICHI FVF	5	8	8	100
Anterior	Foxa2	EPICHI WT	5	16	16	100
Anterior	Foxa2-Venus	EPI FVF x CHI WT	5	13	13	100
Anterior	Foxa2-Venus	EPI WT x CHI FVF	5	15	1	6.67
Anterior	Foxa2-Venus	EPICHI FVF	5	8	8	100
Anterior	Foxa2-Venus	EPICHI WT	5	16	0	0
Posterior	Foxa2	EPI FVF x CHI WT	5	13	11	84.62
Posterior	Foxa2	EPI WT x CHI FVF	5	15	15	100
Posterior	Foxa2	EPICHI FVF	5	8	4	50
Posterior	Foxa2	EPICHI WT	5	16	13	81.25
Posterior	Foxa2-Venus	EPI FVF x CHI WT	5	13	12	92.31
Posterior	Foxa2-Venus	EPI WT x CHI FVF	5	15	2	13.33
Posterior	Foxa2-Venus	EPICHI FVF	5	8	5	62.5
Posterior	Foxa2-Venus	EPICHI WT	5	16	0	0
Mesp1-GFP cell line x 129svev (WT) line
Region	Marker	Condition	Threshold (%)	Total_Samples	Samples_Above_Threshold	Percentage_Above_Threshold
Anterior	Mesp1-GFP	EPI Mesp1-GFP x CHI WT	5	20	18	90
Anterior	Mesp1-GFP	EPI WT x CHI Mesp1-GFP	5	18	7	38.89
Anterior	Mesp1-GFP	EPICHI Mesp1-GFP	5	18	17	94.44
Anterior	Mesp1-GFP	EPICHI WT	5	21	0	0
Middle	Mesp1-GFP	EPI Mesp1-GFP x CHI WT	5	20	18	90
Middle	Mesp1-GFP	EPI WT x CHI Mesp1-GFP	5	18	16	88.89
Middle	Mesp1-GFP	EPICHI Mesp1-GFP	5	18	18	100
Middle	Mesp1-GFP	EPICHI WT	5	21	0	0
Anterior	Foxa2	EPI Mesp1-GFP x CHI WT	5	20	20	100
Anterior	Foxa2	EPI WT x CHI Mesp1-GFP	5	18	18	100
Anterior	Foxa2	EPICHI Mesp1-GFP	5	18	17	94.44
Anterior	Foxa2	EPICHI WT	5	21	17	80.95
Middle	Foxa2	EPI Mesp1-GFP x CHI WT	5	20	17	85
Middle	Foxa2	EPI WT x CHI Mesp1-GFP	5	18	16	88.89
Middle	Foxa2	EPICHI Mesp1-GFP	5	18	16	88.89
Middle	Foxa2	EPICHI WT	5	21	19	90.48

### Sheet: Fig.S2
129svev WT cell line
Region	Marker	Condition_Day	Threshold (%Area)	Total_Samples	Samples_Above_Threshold	Percentage_Above_Threshold
Anterior	Sox17	CHI day5	5	20	2	10
Anterior	Sox17	EPICHI day5	5	23	23	100
Anterior	Sox2	CHI day5	5	20	0	0
Anterior	Sox2	EPICHI day5	5	23	16	69.57
Anterior	Tbxt	CHI day5	2	20	0	0
Anterior	Tbxt	EPICHI day5	2	23	7	30.43
Posterior	Sox17	CHI day5	5	20	19	95
Posterior	Sox17	EPICHI day5	5	23	23	100
Posterior	Sox2	CHI day5	5	20	20	100
Posterior	Sox2	EPICHI day5	5	23	23	100
Posterior	Tbxt	CHI day5	2	20	20	100
Posterior	Tbxt	EPICHI day5	2	23	23	100
Anterior	Sox17	CHI day6	5	22	5	22.73
Anterior	Sox17	EPICHI day6	5	22	22	100
Anterior	Sox2	CHI day6	5	22	22	100
Anterior	Sox2	EPICHI day6	5	22	22	100
Anterior	Tbxt	CHI day6	2	22	0	0
Anterior	Tbxt	EPICHI day6	2	22	11	50
Posterior	Sox17	CHI day6	5	22	7	31.82
Posterior	Sox17	EPICHI day6	5	22	20	90.91
Posterior	Sox2	CHI day6	5	22	22	100
Posterior	Sox2	EPICHI day6	5	22	22	100
Posterior	Tbxt	CHI day6	2	22	11	50
Posterior	Tbxt	EPICHI day6	2	22	19	86.36
129svev WT cell line - summary of Tbxt stainings
Marker	Condition	Region	Threshold (%Area)	Total_Samples	Samples_Above_Threshold	Percentage_Above_Threshold
Tbxt	CHI	Anterior	2	40	0	0
Tbxt	CHI	Posterior	2	40	40	100
Tbxt	EPICHI	Anterior	2	57	35	61.4
Tbxt	EPICHI	Posterior	2	57	57	100

### Sheet: Fig.4+S4
129svev WT cell line
Region	Marker	Condition	Threshold (%Area)	Total_Samples	Samples_Above_Threshold	Percentage_Above_Threshold
Anterior	Foxa2	CHI day5	2	23	0	0
Anterior	Foxa2	EPICHI day5	2	23	16	69.57
Anterior	Pax1	CHI day5	2	23	20	86.96
Anterior	Pax1	EPICHI day5	2	23	14	60.87
Anterior	Pax9	CHI day5	2	23	0	0
Anterior	Pax9	EPICHI day5	2	23	13	56.52
Posterior	Foxa2	CHI day5	2	23	2	8.7
Posterior	Foxa2	EPICHI day5	2	23	8	34.78
Posterior	Pax1	CHI day5	2	23	0	0
Posterior	Pax1	EPICHI day5	2	23	0	0
Posterior	Pax9	CHI day5	2	23	1	4.35
Posterior	Pax9	EPICHI day5	2	23	0	0
Anterior	Foxa2	CHI day6	2	22	3	13.64
Anterior	Foxa2	EPICHI day6	2	23	13	56.52
Anterior	Pax1	CHI day6	2	22	19	86.36
Anterior	Pax1	EPICHI day6	2	23	23	100
Anterior	Pax9	CHI day6	2	22	9	40.91
Anterior	Pax9	EPICHI day6	2	23	22	95.65
Posterior	Foxa2	CHI day6	2	22	0	0
Posterior	Foxa2	EPICHI day6	2	23	4	17.39
Posterior	Pax1	CHI day6	2	22	2	9.09
Posterior	Pax1	EPICHI day6	2	23	21	91.3
Posterior	Pax9	CHI day6	2	22	0	0
Posterior	Pax9	EPICHI day6	2	23	5	21.74
129svev WT cell line
Region	Marker	Condition	Threshold (%Area)	Total_Samples	Samples_Above_Threshold	Percentage_Above_Threshold
Anterior	Isl1	CHI day5	1	14	0	0
Anterior	Isl1	EPICHI day5	1	16	6	37.5
Anterior	Tbx1	CHI day5	1	14	0	0
Anterior	Tbx1	EPICHI day5	1	16	14	87.5
Anterior	Tcf21	CHI day5	1	14	0	0
Anterior	Tcf21	EPICHI day5	1	16	12	75
Posterior	Isl1	CHI day5	1	14	1	7.14
Posterior	Isl1	EPICHI day5	1	16	0	0
Posterior	Tbx1	CHI day5	1	14	1	7.14
Posterior	Tbx1	EPICHI day5	1	16	0	0
Posterior	Tcf21	CHI day5	1	14	0	0
Posterior	Tcf21	EPICHI day5	1	16	0	0
Anterior	Isl1	CHI day6	1	12	1	8.33
Anterior	Isl1	EPICHI day6	1	15	5	33.33
Anterior	Tbx1	CHI day6	1	12	0	0
Anterior	Tbx1	EPICHI day6	1	15	10	66.67
Anterior	Tcf21	CHI day6	1	12	0	0
Anterior	Tcf21	EPICHI day6	1	15	8	53.33
Posterior	Isl1	CHI day6	1	12	0	0
Posterior	Isl1	EPICHI day6	1	15	0	0
Posterior	Tbx1	CHI day6	1	12	0	0
Posterior	Tbx1	EPICHI day6	1	15	0	0
Posterior	Tcf21	CHI day6	1	12	0	0
Posterior	Tcf21	EPICHI day6	1	15	1	6.67

### Sheet: InText. Tbx1 sum
129svev WT cell line - summary of Tbx1 stainings
Region	Marker	Condition	Threshold (%Area)	Total_Samples	Samples_Above_Threshold	Percentage_Above_Threshold
Anterior	Tbx1	CHI day5	1	14	0	0
Anterior	Tbx1	EPICHI day5	1	46	43	93.48
Posterior	Tbx1	CHI day5	1	14	1	7.14
Posterior	Tbx1	EPICHI day5	1	46	4	8.7

### Sheet: Fig.5
Foxa2 KO cell line x 129svev (WT)cell line
Region	Marker	Condition	Threshold (%Area)	Total_Samples	Samples_Above_Threshold	Percentage_Above_Threshold
Whole	Foxa2	EPI Foxa2KO x CHI WT	2	14	0	0
Whole	Foxa2	EPI WT x CHI Foxa2KO	2	15	15	100
Whole	Foxa2	EPICHI Foxa2KO	2	14	0	0
Whole	Foxa2	EPICHI WT	2	16	14	87.5
Whole	Tbx1	EPI Foxa2KO x CHI WT	1	14	1	7.14
Whole	Tbx1	EPI WT x CHI Foxa2KO	1	15	15	100
Whole	Tbx1	EPICHI Foxa2KO	1	14	1	7.41
Whole	Tbx1	EPICHI WT	1	16	15	93.75

### Sheet: Fig.6
129svev WT cell line
Region	Marker	Condition_Day	Threshold (%Area)	Total_Samples	Samples_Above_Threshold	Percentage_Above_Threshold
Whole	Foxa2	DMSO day5	2	14	14	100
Whole	Foxa2	SONIDEGIB day5	2	11	1	9.09
Whole	Foxa2	VISMODEGIB day5	2	13	7	53.85
Whole	Pax9	DMSO day5	1	14	8	57.14
Whole	Pax9	SONIDEGIB day5	1	11	3	27.27
Whole	Pax9	VISMODEGIB day5	1	13	4	30.77
Whole	Tbx1	DMSO day5	1	14	14	100
Whole	Tbx1	SONIDEGIB day5	1	11	3	27.27
Whole	Tbx1	VISMODEGIB day5	1	13	9	69.23
