## Supplementary material for "Engineered dual-gastruloid model for foregut-pharyngeal mesoderm co-development": Table S3

### Sheet: Sheet1
Target	Host Species	Clonality	Applications	Reactivity	Dilution	Catalog Number	Supplier
Tbxt	Rabbit IgG	monoclonal [EPR18113]	Flow Cyt (Intra), IHC - Wholemount, ICC/IF, IP, WB, IHC-P	Mouse, Rat, Human	1/500	ab209665	abcam
Sox17	Goat IgG	polyclonal	Wholemount, ICC/IF, ChIP, WB	Human, Mouse	1/50	AF1924	bio-techne
Sox2	Rat (IgG2a, κ)	monoclonal (Btjce)	ICC/IF, IHC, IHC(P), IHC(F), ChIP, WB, Flow, ELISA	Human, Mouse	1/200	# 14-9811-82	Invitrogen
Oct4	Mouse (IgG1, κ)	monoclonal	ICC/IF, WB	Human, Mouse	1/250	611203	BD Transduction Laboratories
Nanog	Rabbit IgG	monoclonal [EPR20694]	ChIC/CUT&RUN-seq, IP, ChIP, WB, ICC/IF, Flow Cyt (Intra), IHC-P	Mouse	1/100	ab214549	abcam
Foxa2 (HNF-3𝛽)	Mouse	monoclonal (H-4)	WB, IP, ICC/IF, ELISA, ChIP	Mouse, Rat, Human	1/250	sc-374376	Santa Cruz Biotechnology
GFP	Chicken IgY	polyclonal	WB, ICC/IF	/	1/1000	ab13970	abcam
Cdh1	mouse (IgG2a)	monoclonal	Western blot, Immunofluorescence, Immunohistochemistry, Immunoprecipitation	Human, Mouse, Rat, dog	1/250	610182	BD Transduction Laboratories
Cd31	Rat (IgG1)	monoclonal	Flow Cytometry, ICC/IF	mouse	1/400	ab7388	abcam
