## Supplementary material for "Engineered dual-gastruloid model for foregut-pharyngeal mesoderm co-development": Table S4

### Sheet: Sheet1
Gene name	Amplifier	Probe set size	Organism	Accesion #	Design	Manufacturer
Evx1	B5	36	Mus musculus (Mouse)	NM_007966.4	Custom	IDT
Gsc	B2	19	Mus musculus (Mouse)	NM_010351.1	Custom	IDT
Tbxt	B3	20	Mus musculus (Mouse)	NM_009309.2	Molecular Instruments	Molecular Instruments
Tbx1	B4	35	Mus musculus (Mouse)	NM_011532.3	Custom	IDT
Tcf21	B1	20	Mus musculus (Mouse)	NM_011545.2	Custom	IDT
Isl1	B2	33	Mus musculus (Mouse)	NM_021459.4	Custom	IDT
Pax1	B3	36	Mus musculus (Mouse)	NM_008780.2	Custom	IDT
Pax9	B1	36	Mus musculus (Mouse)	NM_011041.3	Custom	IDT
Foxa2	B5	29	Mus musculus (Mouse)	NM_001291065.1	Custom	IDT
Shh	B1	36	Mus musculus (Mouse)	NM_009170.3	Custom	IDT
Eomes	B1	35	Mus musculus (Mouse)	NM_010136	Custom	IDT
Wnt3a	B2	35	Mus musculus (Mouse)	NM_009522	Custom	IDT
Hoxb4	B3	36	Mus musculus (Mouse)	NM_010459	Custom	IDT
Hoxd9	B4	20	Mus musculus (Mouse)	NM_013559	Molecular Instruments	IDT
Tbx5	B1	35	Mus musculus (Mouse)	NM_011537	Custom	IDT
Nkx2-5	B3	35	Mus musculus (Mouse)	NM_008700	Custom	IDT
