## Supplementary material for "Engineered dual-gastruloid model for foregut-pharyngeal mesoderm co-development": Table S5

### Sheet: Sheet1
References	Mura, 2026 (this paper)	Argiro, 2024	Balaskas, 2025	Beccari, 2018	Rossi, 2021	Wehmeyer, 2022	Xu, 2021
Mono- or multi- aggregate:	Dual	Mono	Triple	Mono	Mono	Mixing	Dual
Initial cell number	150+150	300 to 600	300+150+250	200 to 300	300 to 700	300 (WT & Tbxt-/- cells mixed in varying proportions)	50+100
Induction factors	Activin; Fgf2; CHIR	CHIR; bFGF; VEGF; Ascorbic Acid	CHIR; hypoxia	CHIR	CHIR; bFGF; VEGF; Ascorbic Acid	CHIR	BMP4
Culture time	144h (6 days)	264h (11 days)	120h (5 days)	168h (7 days)	168h (7 days)	120h (5 days)	192h (8 days)
Cultured in matrigel?	No	No	From day 4	No	No	No	No
Orbital shaker?	No	From day 4	No	From day 5	From day 3	No	No
Shape (at endpoint)	Elongated	Rounded	Elongated	Elongated	Elongated	Elongation dependent on % of cell contribution	Elongated
Cranial mesoderm markers	Tbx1, Isl1, Tcf21	Tbx1, Isl1, Tcf21	NA	Isl1	Tbx1, Isl1	NA	NA
Pharyngeal endoderm markers	Foxa2, Pax1, Pax9	NA	NA	NA	NA	NA	NA
Gut endoderm markers	Foxa2, Sox17, Shh, Cdh1	Cdh1	Foxa2	Shh, Sox17, Pyy, Foxa2	Cdh1	Foxa2, Cdh1	Sox17, Apela, Pyy, Nepn
Cardiac markers	Tested but not detected: Tbx5, Nkx2.5	Myl7, Myh7, Tnnt2, Myl2	NA	Gata6	Gata4, Tnnt2, Tbx5,Nkx2.5	NA	Smarcd3, Myl2
Posterior markers	Tbxt, Sox2, Hoxd9	NA	NA	Tbxt, Sox2, Wnt3a, Hoxd9	Tbxt	Tbxt, Sox2	Tbxt, Sox2, Cdx2, Hoxd9
Somite markers	Pax1	Pax3, Myf5; Myog	Foxc1	Meox1, Aldh2	NA	Foxc2	Meox1, Cer1
Neural tube markers	Sox2, Hoxd4	Hoxc4	Sox2, Gbx2, Pax6	Sox2, Sox1, Hoxd4	NA	Sox2	Pax6, Scube2, Sox2, Hoxd4
Brain markers	NA	NA	Otx2, Pax6, En1, Fgf8	NA	NA	NA	En2, Scube2
Pharyngeal-like domain?	Yes	No	No	No	No	No	No
Gut-like structures?	Yes	No	Yes	Yes	Yes	Yes	Yes
Beating phenotype?	No	Yes	No	No	Yes	No	Yes
Somite-like structures?	No	No	Yes	No	No	No	No
Neural tube-like structures?	Yes	No	Yes	Yes	No	No	Yes
Brain-like domain?	No	No	Yes	No	No	No	Yes
Manipulation demonstrated?	Genetic & KO chimeras; pharmacologycal inhibition	None	KO lineage; pharmacologycal treatment	None	None	Genetic & KO chimeras	Signalling centre
